# Age Associated Shifts Toward Anaerobic Taxa and Amino Acid Degradation Potential in the Canine Oral Microbiome

**DOI:** 10.64898/2026.10.30.763000

**Authors:** Zhiyue Jiang, Madeline Shono, Aisling Archdeacon, Giorgia Del Vecchio, Matteo Pellegrini

**Affiliations:** UCLA Department of Molecular, Cell and Developmental Biology

**Keywords:** canine oral microbiome, aging, shotgun metagenomics, anaerobic bacteria, microbial metabolism, periodontal disease

## Abstract

**Introduction:** Periodontal disease is common in dogs and is associated with changes in oral microbial community composition. How the canine oral microbiome restructures across age at both ecological and metabolic levels remains incompletely characterized.

**Methods:** We analyzed shotgun metagenomic buccal-swab profiles from 1,125 dogs using MetaPhlAn. Functional profiles from HUMAnN were analyzed at pathway and functional-group levels. We annotated species-level taxa with oxygen preference and evaluated oxygen-tolerant and anaerobic taxa abundances across age. We also characterized community structure, metabolic potential, Shannon diversity, and age and weight prediction using nested cross-validated Elastic Net models.

**Results:** Age was associated with substantial restructuring in the oral microbiome. Mean oxygen-tolerant taxa abundance decreased from 67.5% in puppies to 29.1% in mature dogs, whereas anaerobic abundance increased from 14.3% to 53.8%. The oxygen-tolerant: anaerobe log-ratio declined with age (Spearman ρ = −0.616). Metabolic profiles also varied with age, with higher amino-acid-degradation potential and lower glycolysis and central-carbohydrate potential, and aerobic-respiration-I abundance in older dogs. Shannon diversity increased with age (ρ = 0.537, p < 0.001). Elastic Net models trained on microbiome species abundance predicted age (Pearson r = 0.609; R^2^ = 0.371) and weight (r = 0.498; R^2^ = 0.248) with moderate accuracy.

**Discussion:** Canine age was associated with coordinated changes in oral-community oxygen preference and metabolic pathways. These findings extend prior taxon-specific observations by examining a broader ecological shift and metabolic potential in the canine oral microbiome. This provides a reference for future longitudinal or clinical studies of oral maturation and periodontal disease.
