## Supplementary_Table_S2_Genus_Age_Associations for "Age Associated Shifts Toward Anaerobic Taxa and Amino Acid Degradation Potential in the Canine Oral Microbiome"

genus	clade	n	mean_relative_abundance	median_relative_abundance	prevalence	spearman_r	abs_spearman_r	spearman_p	spearman_q_bh	absolute_correlation_rank	mean_abundance_rank
Franklinella	k__Bacteria|p__Proteobacteria|c__Betaproteobacteria|o__Burkholderiales|f__Comamonadaceae|g__Franklinella	1043	0.0094252284822627	0.0017033	0.61169702780441	0.63207710922014	0.63207710922014	1.99368414146419e-117	3.20983146775735e-115	1	13
Canicola	k__Bacteria|p__Proteobacteria|c__Gammaproteobacteria|o__Pasteurellales|f__Pasteurellaceae|g__Canicola	1043	0.0623459155043145	0.009745	0.857142857142857	-0.624961714281969	0.624961714281969	4.43417436804088e-114	3.56951036627291e-112	2	5
Desulfomicrobium	k__Bacteria|p__Proteobacteria|c__Deltaproteobacteria|o__Desulfovibrionales|f__Desulfomicrobiaceae|g__Desulfomicrobium	1043	0.0055349225963566	0.0	0.425695110258869	0.59356342596695	0.59356342596695	2.70939734644353e-100	1.4540432425913601e-98	3	19
Porphyromonas	k__Bacteria|p__Bacteroidota|c__Bacteroidia|o__Bacteroidales|f__Porphyromonadaceae|g__Porphyromonas	1043	0.262845187920422	0.2021294	0.843720038350911	0.590629105627154	0.590629105627154	4.41088576601618e-99	1.77538152082151e-97	4	1
Alloprevotella	k__Bacteria|p__Bacteroidota|c__Bacteroidia|o__Bacteroidales|f__Prevotellaceae|g__Alloprevotella	1043	0.00638920163279	0.0	0.441035474592522	0.569394169159143	0.569394169159143	1.13226751253949e-90	3.64590139037717e-89	5	18
Treponema	k__Bacteria|p__Spirochaetes|c__Spirochaetia|o__Spirochaetales|f__Treponemataceae|g__Treponema	1043	0.0073891138130393	0.0	0.48418024928092	0.560293613843161	0.560293613843161	2.9778867099999e-87	7.99066267183305e-86	6	15
Tannerella	k__Bacteria|p__Bacteroidota|c__Bacteroidia|o__Bacteroidales|f__Tannerellaceae|g__Tannerella	1043	0.0124377213192714	0.0019907	0.564717162032598	0.556239065960129	0.556239065960129	9.19887611080888e-86	2.11574150548604e-84	7	12
Campylobacter	k__Bacteria|p__Proteobacteria|c__Epsilonproteobacteria|o__Campylobacterales|f__Campylobacteraceae|g__Campylobacter	1043	0.0133759712080537	0.0080634	0.712368168744008	0.52565980651492	0.52565980651492	3.68013657845282e-75	7.406274864136301e-74	8	10
Bacteroides	k__Bacteria|p__Bacteroidota|c__Bacteroidia|o__Bacteroidales|f__Bacteroidaceae|g__Bacteroides	1043	0.0027551076088207	0.0	0.262703739213806	0.495239740290723	0.495239740290723	1.2297978382682301e-65	2.19997168845761e-64	9	22
Vandammella	k__Bacteria|p__Proteobacteria|c__Betaproteobacteria|o__Burkholderiales|f__Comamonadaceae|g__Vandammella	1043	0.0051653958830297	0.0007937	0.591562799616491	0.49111657336688	0.49111657336688	2.0334838194431e-64	3.27390894930338e-63	10	20
Fusobacterium	k__Bacteria|p__Fusobacteria|c__Fusobacteriia|o__Fusobacteriales|f__Fusobacteriaceae|g__Fusobacterium	1043	0.0014622733087248	0.0	0.383509108341323	0.44653009491323	0.44653009491323	2.9681526939742803e-52	4.34429621572599e-51	11	28
Tessaracoccus	k__Bacteria|p__Actinobacteria|c__Actinomycetia|o__Propionibacteriales|f__Propionibacteriaceae|g__Tessaracoccus	1043	0.0006851459952061	0.0	0.210930009587728	0.441764453925205	0.441764453925205	4.66886647773838e-51	6.26406252429899e-50	12	33
Desulfovibrio	k__Bacteria|p__Proteobacteria|c__Deltaproteobacteria|o__Desulfovibrionales|f__Desulfovibrionaceae|g__Desulfovibrio	1043	0.0033939643547459	0.0	0.228187919463087	0.437279337984851	0.437279337984851	6.00105612683503e-50	7.43207720323416e-49	13	21
Conchiformibius	k__Bacteria|p__Proteobacteria|c__Betaproteobacteria|o__Neisseriales|f__Neisseriaceae|g__Conchiformibius	1043	0.160563270234899	0.0649193	0.938638542665388	-0.414785045880134	0.414785045880134	1.2455594564404601e-44	1.43239337490653e-43	14	2
Streptobacillus	k__Bacteria|p__Fusobacteria|c__Fusobacteriia|o__Fusobacteriales|f__Leptotrichiaceae|g__Streptobacillus	1043	0.0071433051639501	0.0	0.485139022051774	-0.382257172861466	0.382257172861466	1.25969665392696e-37	1.3520744085482698e-36	15	16
Leucobacter	k__Bacteria|p__Actinobacteria|c__Actinomycetia|o__Micrococcales|f__Microbacteriaceae|g__Leucobacter	1043	0.00017530821093	0.0	0.11025886864813	0.381397079959231	0.381397079959231	1.88384553277825e-37	1.89561956735811e-36	16	47
Schaalia	k__Bacteria|p__Actinobacteria|c__Actinomycetia|o__Actinomycetales|f__Actinomycetaceae|g__Schaalia	1043	0.0069580305512943	0.0032655	0.73058485139022	0.371200233560661	0.371200233560661	2.03063224284848e-35	1.9231281829329699e-34	17	17
Actinomyces	k__Bacteria|p__Actinobacteria|c__Actinomycetia|o__Actinomycetales|f__Actinomycetaceae|g__Actinomyces	1043	0.0026543597871524	0.0	0.482262703739214	0.346919534388581	0.346919534388581	7.284226659788531e-31	6.51533606792197e-30	18	23
Corynebacterium	k__Bacteria|p__Actinobacteria|c__Actinomycetia|o__Corynebacteriales|f__Corynebacteriaceae|g__Corynebacterium	1043	0.0015693319050815	6.49e-05	0.523489932885906	0.331948152868828	0.331948152868828	3.00665309826822e-28	2.54774288853254e-27	19	27
Prevotella	k__Bacteria|p__Bacteroidota|c__Bacteroidia|o__Bacteroidales|f__Prevotellaceae|g__Prevotella	1043	0.001191634506232	0.0	0.108341323106424	0.324162420861374	0.324162420861374	6.05664810557498e-27	4.87560172498786e-26	20	30
Pasteurella	k__Bacteria|p__Proteobacteria|c__Gammaproteobacteria|o__Pasteurellales|f__Pasteurellaceae|g__Pasteurella	1043	0.0286023413902205	0.0133754	0.803451581975072	0.320152104633742	0.320152104633742	2.7496583875791e-26	2.10807143047731e-25	21	9
Peptostreptococcus	k__Bacteria|p__Firmicutes|c__Clostridia|o__Eubacteriales|f__Peptostreptococcaceae|g__Peptostreptococcus	1043	6.88070479386385e-05	0.0	0.100671140939597	0.29958263003863	0.29958263003863	4.52551474303535e-23	3.31185397103951e-22	22	52
Capnocytophaga	k__Bacteria|p__Bacteroidota|c__Flavobacteriia|o__Flavobacteriales|f__Flavobacteriaceae|g__Capnocytophaga	1043	0.0510681736155321	0.0389032	0.902205177372963	0.297037552678224	0.297037552678224	1.08660396248473e-22	7.60622773739313e-22	23	6
Canibacter	k__Bacteria|p__Actinobacteria|c__Actinomycetia|o__Micrococcales|f__Microbacteriaceae|g__Canibacter	1043	0.0018749658456375	0.0	0.415148609779482	0.285891701868338	0.285891701868338	4.54402517452017e-21	3.0482835545739503e-20	24	24
Buchananella	k__Bacteria|p__Actinobacteria|c__Actinomycetia|o__Actinomycetales|f__Actinomycetaceae|g__Buchananella	1043	0.0016968212847555	0.0	0.457334611697028	0.266664642729133	0.266664642729133	1.93762624124368e-18	1.24783129936093e-17	25	26
Filifactor	k__Bacteria|p__Firmicutes|c__Clostridia|o__Eubacteriales|f__Peptostreptococcaceae|g__Filifactor	1043	0.0001759068149568	0.0	0.0335570469798658	0.23297787382947	0.23297787382947	2.53252394146929e-14	1.56821674837137e-13	26	46
Arachnia	k__Bacteria|p__Actinobacteria|c__Actinomycetia|o__Propionibacteriales|f__Propionibacteriaceae|g__Arachnia	1043	0.0013290945858101	2.6e-05	0.511025886864813	0.209858323569064	0.209858323569064	7.60896599162526e-12	4.53719823945062e-11	27	29
Gleimia	k__Bacteria|p__Actinobacteria|c__Actinomycetia|o__Actinomycetales|f__Actinomycetaceae|g__Gleimia	1043	0.0002156711409396	0.0	0.0556088207094919	-0.179982165255709	0.179982165255709	4.8130667229342504e-09	2.76751336568719e-08	28	44
Parvimonas	k__Bacteria|p__Firmicutes|c__Tissierellia|o__Tissierellales|f__Peptoniphilaceae|g__Parvimonas	1043	1.71821735378715e-05	0.0	0.0182166826462128	0.165333355780311	0.165333355780311	7.86840532837666e-08	4.36832157885739e-07	29	80
Peptoniphilus	k__Bacteria|p__Firmicutes|c__Tissierellia|o__Tissierellales|f__Peptoniphilaceae|g__Peptoniphilus	1043	4.49607372962603e-05	0.0	0.0153403643336529	0.141296902312423	0.141296902312423	4.63236721049914e-06	2.48603706963454e-05	30	60
Dialister	k__Bacteria|p__Firmicutes|c__Negativicutes|o__Veillonellales|f__Veillonellaceae|g__Dialister	1043	1.46972195589645e-05	0.0	0.0105465004793864	0.14043819215771	0.14043819215771	5.29706655123601e-06	2.7510571443516e-05	31	83
Mycoplasmopsis	k__Bacteria|p__Tenericutes|c__Mollicutes|o__Mycoplasmatales|f__Mycoplasmataceae|g__Mycoplasmopsis	1043	0.0127694882933845	0.0	0.486097794822627	-0.116924575864995	0.116924575864995	0.0001539566457252	0.0007745943738051	32	11
Streptococcus	k__Bacteria|p__Firmicutes|c__Bacilli|o__Lactobacillales|f__Streptococcaceae|g__Streptococcus	1043	0.0018697696682646	0.0	0.418983700862895	-0.106243449034274	0.106243449034274	0.0005886229613965	0.0028717665692374	33	25
Bergeyella	k__Bacteria|p__Bacteroidota|c__Flavobacteriia|o__Flavobacteriales|f__Weeksellaceae|g__Bergeyella	1043	0.0890771807775647	0.0390462	0.850431447746884	0.094818067077983	0.094818067077983	0.0021735394609552	0.0102923486239352	34	3
Desulfobulbus	k__Bacteria|p__Proteobacteria|c__Deltaproteobacteria|o__Desulfobacterales|f__Desulfobulbaceae|g__Desulfobulbus	1043	1.04678820709491e-05	0.0	0.0038350910834132	0.0897549825788382	0.0897549825788382	0.003718978388581	0.0171073005874729	35	92
Pseudomonas	k__Bacteria|p__Proteobacteria|c__Gammaproteobacteria|o__Pseudomonadales|f__Pseudomonadaceae|g__Pseudomonas	1043	0.0003390472674975	0.0	0.0182166826462128	0.0762695458113603	0.0762695458113603	0.0137472925085609	0.0614809470521749	36	42
Moraxella	k__Bacteria|p__Proteobacteria|c__Gammaproteobacteria|o__Moraxellales|f__Moraxellaceae|g__Moraxella	1043	0.0408754136299137	0.0233879	0.917545541706616	0.0754787474092691	0.0754787474092691	0.0147614081981827	0.064232073511011	37	7
Leptotrichia	k__Bacteria|p__Fusobacteria|c__Fusobacteriia|o__Fusobacteriales|f__Leptotrichiaceae|g__Leptotrichia	1043	0.0006310836049856	0.0	0.147651006711409	0.0719695540559861	0.0719695540559861	0.0200975766680915	0.0851502590411245	38	34
Staphylococcus	k__Bacteria|p__Firmicutes|c__Bacilli|o__Bacillales|f__Staphylococcaceae|g__Staphylococcus	1043	0.0075235594439119	0.0	0.0364333652924257	-0.0705845515647047	0.0705845515647047	0.0226270042453581	0.0934089149616065	39	14
Mammaliicoccus	k__Bacteria|p__Firmicutes|c__Bacilli|o__Bacillales|f__Staphylococcaceae|g__Mammaliicoccus	1043	7.26681687440073e-05	0.0	0.0047938638542665	-0.06889178204146	0.06889178204146	0.0260898948248698	0.105011826670101	40	50
Neisseria	k__Bacteria|p__Proteobacteria|c__Betaproteobacteria|o__Neisseriales|f__Neisseriaceae|g__Neisseria	1043	0.0796121914947267	0.0553744	0.960690316395014	-0.0683161520192733	0.0683161520192733	0.0273673912881031	0.107467073106941	41	4
Fretibacterium	k__Bacteria|p__Synergistetes|c__Synergistia|o__Synergistales|f__Synergistaceae|g__Fretibacterium	1043	1.18402396931928e-06	0.0	0.0028763183125599	0.06514866299257	0.06514866299257	0.0354027446769929	0.135710521261806	42	137
Cutibacterium	k__Bacteria|p__Actinobacteria|c__Actinomycetia|o__Propionibacteriales|f__Propionibacteriaceae|g__Cutibacterium	1043	0.0004193388302972	0.0	0.0182166826462128	-0.063707499610155	0.063707499610155	0.0396776701999927	0.148560579120903	43	37
Ligilactobacillus	k__Bacteria|p__Firmicutes|c__Bacilli|o__Lactobacillales|f__Lactobacillaceae|g__Ligilactobacillus	1043	2.17715244487059e-05	0.0	0.0038350910834132	-0.0580395894199183	0.0580395894199183	0.0609648687385699	0.223075996975222	44	72
Mesomycoplasma	k__Bacteria|p__Tenericutes|c__Mollicutes|o__Mycoplasmatales|f__Mycoplasmataceae|g__Mesomycoplasma	1043	0.001050311792905	0.0	0.134228187919463	0.0576455532324051	0.0576455532324051	0.0627430714622764	0.224480766787256	45	31
Pedobacter	k__Bacteria|p__Bacteroidota|c__Sphingobacteriia|o__Sphingobacteriales|f__Sphingobacteriaceae|g__Pedobacter	1043	6.8840651965485e-05	0.0	0.0019175455417066	0.0557988303847108	0.0557988303847108	0.0716565059522414	0.250797770832845	46	51
Hallella	k__Bacteria|p__Bacteroidota|c__Bacteroidia|o__Bacteroidales|f__Prevotellaceae|g__Hallella	1043	1.09165867689358e-06	0.0	0.0019175455417066	0.0548621771352987	0.0548621771352987	0.0765588218568194	0.26225468763719	47	138
Micrococcus	k__Bacteria|p__Actinobacteria|c__Actinomycetia|o__Micrococcales|f__Micrococcaceae|g__Micrococcus	1043	0.0004763466922339	0.0	0.0019175455417066	-0.054415689213901	0.054415689213901	0.0789899868578062	0.263669015071671	48	36
Solobacterium	k__Bacteria|p__Firmicutes|c__Erysipelotrichia|o__Erysipelotrichales|f__Erysipelotrichaceae|g__Solobacterium	1043	1.6431447746884e-06	0.0	0.0028763183125599	0.0541891844652371	0.0541891844652371	0.0802470915435519	0.263669015071671	49	132
Lactobacillus	k__Bacteria|p__Firmicutes|c__Bacilli|o__Lactobacillales|f__Lactobacillaceae|g__Lactobacillus	1043	5.30738255033558e-06	0.0	0.0028763183125599	-0.052913226060922	0.052913226060922	0.0876350239578955	0.282184777144423	50	108
Flectobacillus	k__Bacteria|p__Bacteroidota|c__Cytophagia|o__Cytophagales|f__Spirosomaceae|g__Flectobacillus	1043	3.11792905081493e-07	0.0	0.0009587727708533	0.0522882232305353	0.0522882232305353	0.0914487480922333	0.283139393131722	51	147
Sphingorhabdus	k__Bacteria|p__Proteobacteria|c__Alphaproteobacteria|o__Sphingomonadales|f__Sphingomonadaceae|g__Sphingorhabdus	1043	1.04218600191756e-07	0.0	0.0009587727708533	0.0522882232305353	0.0522882232305353	0.0914487480922333	0.283139393131722	51	156
Emticicia	k__Bacteria|p__Bacteroidota|c__Cytophagia|o__Cytophagales|f__Spirosomaceae|g__Emticicia	1043	6.26749760306819e-07	0.0	0.0009587727708533	0.051670037340125	0.051670037340125	0.0953507928974707	0.289650521820619	53	143
Jeotgalicoccus	k__Bacteria|p__Firmicutes|c__Bacilli|o__Bacillales|f__Staphylococcaceae|g__Jeotgalicoccus	1043	3.33708533077661e-05	0.0	0.0019175455417066	-0.0494063449200039	0.0494063449200039	0.110787457138266	0.329857158579356	54	65
Citrobacter	k__Bacteria|p__Proteobacteria|c__Gammaproteobacteria|o__Enterobacterales|f__Enterobacteriaceae|g__Citrobacter	1043	7.57459252157239e-06	0.0	0.0009587727708533	-0.0491457782876164	0.0491457782876164	0.112684122496053	0.329857158579356	55	99
Candidatus_Nanosynbacter	k__Bacteria|p__Candidatus_Saccharibacteria|c__Candidatus_Saccharimonadia|o__Candidatus_Nanosynbacterales|f__Candidatus_Nanosynbacteraceae|g__Candidatus_Nanosynbacter	1043	6.16088207094923e-06	0.0	0.0009587727708533	0.0485791078880737	0.0485791078880737	0.116897105850122	0.330183053366134	56	104
Morganella	k__Bacteria|p__Proteobacteria|c__Gammaproteobacteria|o__Enterobacterales|f__Morganellaceae|g__Morganella	1043	1.87679769894534e-06	0.0	0.0009587727708533	0.0485791078880737	0.0485791078880737	0.116897105850122	0.330183053366134	56	127
Microbacterium	k__Bacteria|p__Actinobacteria|c__Actinomycetia|o__Micrococcales|f__Microbacteriaceae|g__Microbacterium	1043	2.03039309683605e-05	0.0	0.0086289549376797	-0.0482065894609838	0.0482065894609838	0.119733262321709	0.33236302127233	58	75
Selenomonas	k__Bacteria|p__Firmicutes|c__Negativicutes|o__Selenomonadales|f__Selenomonadaceae|g__Selenomonas	1043	1.4057526366251e-06	0.0	0.0019175455417066	0.0471167403232356	0.0471167403232356	0.128340384330845	0.349583231919765	59	135
Riemerella	k__Bacteria|p__Bacteroidota|c__Flavobacteriia|o__Flavobacteriales|f__Weeksellaceae|g__Riemerella	1043	5.43144774688395e-07	0.0	0.0009587727708533	-0.0468790966894455	0.0468790966894455	0.130279465311713	0.349583231919765	60	144
Shewanella	k__Bacteria|p__Proteobacteria|c__Gammaproteobacteria|o__Alteromonadales|f__Shewanellaceae|g__Shewanella	1043	6.4499520613614e-06	0.0	0.0019175455417066	-0.0442689734118322	0.0442689734118322	0.153097628362773	0.404077346990271	61	102
Leadbetterella	k__Bacteria|p__Bacteroidota|c__Cytophagia|o__Cytophagales|f__Spirosomaceae|g__Leadbetterella	1043	1.49568552253115e-07	0.0	0.0009587727708533	0.0436336207647915	0.0436336207647915	0.159086376100785	0.40478625788041	62	150
Chryseobacterium	k__Bacteria|p__Bacteroidota|c__Flavobacteriia|o__Flavobacteriales|f__Weeksellaceae|g__Chryseobacterium	1043	8.70184084371999e-05	0.0	0.0086289549376797	-0.0431303283867588	0.0431303283867588	0.163954679858299	0.40478625788041	63	49
Dubosiella	k__Bacteria|p__Firmicutes|c__Erysipelotrichia|o__Erysipelotrichales|f__Erysipelotrichaceae|g__Dubosiella	1043	4.63722914669219e-05	0.0	0.0009587727708533	-0.0415214856392231	0.0415214856392231	0.180268931335803	0.40478625788041	64	58
Parasutterella	k__Bacteria|p__Proteobacteria|c__Betaproteobacteria|o__Burkholderiales|f__Sutterellaceae|g__Parasutterella	1043	1.29110258868649e-05	0.0	0.0009587727708533	-0.0415214856392231	0.0415214856392231	0.180268931335803	0.40478625788041	64	89
Janibacter	k__Bacteria|p__Actinobacteria|c__Actinomycetia|o__Micrococcales|f__Intrasporangiaceae|g__Janibacter	1043	2.86184084372006e-06	0.0	0.0009587727708533	-0.0415214856392231	0.0415214856392231	0.180268931335803	0.40478625788041	64	119
Methylorubrum	k__Bacteria|p__Proteobacteria|c__Alphaproteobacteria|o__Hyphomicrobiales|f__Methylobacteriaceae|g__Methylorubrum	1043	1.47008628954938e-06	0.0	0.0009587727708533	-0.0415214856392231	0.0415214856392231	0.180268931335803	0.40478625788041	64	134
Klebsiella	k__Bacteria|p__Proteobacteria|c__Gammaproteobacteria|o__Enterobacterales|f__Enterobacteriaceae|g__Klebsiella	1043	8.32770853307773e-06	0.0	0.0019175455417066	-0.0414455959642835	0.0414455959642835	0.181067202565661	0.40478625788041	68	96
Proteus	k__Bacteria|p__Proteobacteria|c__Gammaproteobacteria|o__Enterobacterales|f__Morganellaceae|g__Proteus	1043	7.00613614573359e-06	0.0	0.0019175455417066	0.0413704708249029	0.0413704708249029	0.181860009823127	0.40478625788041	69	101
Haemophilus	k__Bacteria|p__Proteobacteria|c__Gammaproteobacteria|o__Pasteurellales|f__Pasteurellaceae|g__Haemophilus	1043	7.08791946308722e-06	0.0	0.0009587727708533	0.041212392694018	0.041212392694018	0.183536626243913	0.40478625788041	70	100
Mycobacterium	k__Bacteria|p__Actinobacteria|c__Actinomycetia|o__Corynebacteriales|f__Mycobacteriaceae|g__Mycobacterium	1043	3.49683604985623e-06	0.0	0.0009587727708533	0.041212392694018	0.041212392694018	0.183536626243913	0.40478625788041	70	117
Sphingopyxis	k__Bacteria|p__Proteobacteria|c__Alphaproteobacteria|o__Sphingomonadales|f__Sphingomonadaceae|g__Sphingopyxis	1043	3.43528283796737e-06	0.0	0.0009587727708533	0.041212392694018	0.041212392694018	0.183536626243913	0.40478625788041	70	118
Lautropia	k__Bacteria|p__Proteobacteria|c__Betaproteobacteria|o__Burkholderiales|f__Burkholderiaceae|g__Lautropia	1043	8.52253116011501e-07	0.0	0.0009587727708533	0.041212392694018	0.041212392694018	0.183536626243913	0.40478625788041	70	142
Brevundimonas	k__Bacteria|p__Proteobacteria|c__Alphaproteobacteria|o__Caulobacterales|f__Caulobacteraceae|g__Brevundimonas	1043	0.0001166029721955	0.0	0.0076701821668264	-0.0395334616773229	0.0395334616773229	0.202054141339144	0.439604280481111	74	48
Pseudescherichia	k__Bacteria|p__Proteobacteria|c__Gammaproteobacteria|o__Enterobacterales|f__Enterobacteriaceae|g__Pseudescherichia	1043	4.8418024928091e-06	0.0	0.0009587727708533	0.0376578238241589	0.0376578238241589	0.224308386710452	0.457134813422568	75	110
Rhizobium	k__Bacteria|p__Proteobacteria|c__Alphaproteobacteria|o__Hyphomicrobiales|f__Rhizobiaceae|g__Rhizobium	1043	1.18667305848512e-06	0.0	0.0009587727708533	0.0376578238241589	0.0376578238241589	0.224308386710452	0.457134813422568	75	136
Aquamicrobium	k__Bacteria|p__Proteobacteria|c__Alphaproteobacteria|o__Hyphomicrobiales|f__Phyllobacteriaceae|g__Aquamicrobium	1043	1.03988494726751e-06	0.0	0.0009587727708533	0.0376578238241589	0.0376578238241589	0.224308386710452	0.457134813422568	75	139
Siccibacter	k__Bacteria|p__Proteobacteria|c__Gammaproteobacteria|o__Enterobacterales|f__Enterobacteriaceae|g__Siccibacter	1043	1.32211888782358e-07	0.0	0.0009587727708533	0.0376578238241589	0.0376578238241589	0.224308386710452	0.457134813422568	75	152
Pelomonas	k__Bacteria|p__Proteobacteria|c__Betaproteobacteria|o__Burkholderiales|f__Comamonadaceae|g__Pelomonas	1043	6.44295302013423e-08	0.0	0.0009587727708533	0.0376578238241589	0.0376578238241589	0.224308386710452	0.457134813422568	75	160
Phocaeicola	k__Bacteria|p__Bacteroidota|c__Bacteroidia|o__Bacteroidales|f__Bacteroidaceae|g__Phocaeicola	1043	4.69880153403643e-05	0.0	0.0038350910834132	-0.0354941525351628	0.0354941525351628	0.252089835899035	0.503810225510249	80	57
Dolosigranulum	k__Bacteria|p__Firmicutes|c__Bacilli|o__Lactobacillales|f__Carnobacteriaceae|g__Dolosigranulum	1043	8.82070949185051e-08	0.0	0.0009587727708533	-0.0353911422259879	0.0353911422259879	0.253469740784659	0.503810225510249	81	158
Megamonas	k__Bacteria|p__Firmicutes|c__Negativicutes|o__Selenomonadales|f__Selenomonadaceae|g__Megamonas	1043	6.49898370086283e-05	0.0	0.0028763183125599	-0.0348168350996276	0.0348168350996276	0.261259271612079	0.51296027718957	82	53
Paracoccus	k__Bacteria|p__Proteobacteria|c__Alphaproteobacteria|o__Rhodobacterales|f__Rhodobacteraceae|g__Paracoccus	1043	0.0003747244487056	0.0	0.0047938638542665	-0.0344911822239992	0.0344911822239992	0.265748910546308	0.515488850577777	83	40
Gardnerella	k__Bacteria|p__Actinobacteria|c__Actinomycetia|o__Bifidobacteriales|f__Bifidobacteriaceae|g__Gardnerella	1043	9.89808245445829e-06	0.0	0.0019175455417066	-0.0327598719425778	0.0327598719425778	0.290506190027679	0.550273500908943	84	94
Cellulosimicrobium	k__Bacteria|p__Actinobacteria|c__Actinomycetia|o__Micrococcales|f__Promicromonosporaceae|g__Cellulosimicrobium	1043	3.47705656759349e-05	0.0	0.0019175455417066	-0.0325616813423142	0.0325616813423142	0.293436039411774	0.550273500908943	85	62
Agrobacterium	k__Bacteria|p__Proteobacteria|c__Alphaproteobacteria|o__Hyphomicrobiales|f__Rhizobiaceae|g__Agrobacterium	1043	1.53758389261746e-06	0.0	0.0019175455417066	-0.0325280672101821	0.0325280672101821	0.293934913529001	0.550273500908943	86	133
Kocuria	k__Bacteria|p__Actinobacteria|c__Actinomycetia|o__Micrococcales|f__Micrococcaceae|g__Kocuria	1043	1.77744007670181e-05	0.0	0.0028763183125599	0.0314324140893897	0.0314324140893897	0.310506801300399	0.574616034590393	87	79
Helicobacter	k__Bacteria|p__Proteobacteria|c__Epsilonproteobacteria|o__Campylobacterales|f__Helicobacteraceae|g__Helicobacter	1043	5.30067114093962e-06	0.0	0.0019175455417066	-0.0300213334896412	0.0300213334896412	0.332739814664653	0.60776523742353	88	109
Pelistega	k__Bacteria|p__Proteobacteria|c__Betaproteobacteria|o__Burkholderiales|f__Alcaligenaceae|g__Pelistega	1043	3.41590604026843e-05	0.0	0.0038350910834132	-0.0297305502842945	0.0297305502842945	0.337445922969167	0.60776523742353	89	63
Glutamicibacter	k__Bacteria|p__Actinobacteria|c__Actinomycetia|o__Micrococcales|f__Micrococcaceae|g__Glutamicibacter	1043	3.59520613614569e-06	0.0	0.0019175455417066	0.0290039643928017	0.0290039643928017	0.349390857980155	0.60776523742353	90	116
Eikenella	k__Bacteria|p__Proteobacteria|c__Betaproteobacteria|o__Neisseriales|f__Neisseriaceae|g__Eikenella	1043	2.8018216682646e-06	0.0	0.0009587727708533	0.0289517058675476	0.0289517058675476	0.350260189796821	0.60776523742353	91	120
Catonella	k__Bacteria|p__Firmicutes|c__Clostridia|o__Eubacteriales|f__Lachnospiraceae|g__Catonella	1043	1.43432406519656e-07	0.0	0.0009587727708533	0.0289517058675476	0.0289517058675476	0.350260189796821	0.60776523742353	91	151
Peptoanaerobacter	k__Bacteria|p__Firmicutes|c__Clostridia|o__Eubacteriales|f__Peptostreptococcaceae|g__Peptoanaerobacter	1043	3.75838926174494e-07	0.0	0.0019175455417066	0.0288523863208794	0.0288523863208794	0.351916164376428	0.60776523742353	93	146
Sphingobacterium	k__Bacteria|p__Bacteroidota|c__Sphingobacteriia|o__Sphingobacteriales|f__Sphingobacteriaceae|g__Sphingobacterium	1043	5.5023969319271e-05	0.0	0.0038350910834132	-0.028677487465296	0.028677487465296	0.354844300110633	0.60776523742353	94	55
Aeromonas	k__Bacteria|p__Proteobacteria|c__Gammaproteobacteria|o__Aeromonadales|f__Aeromonadaceae|g__Aeromonas	1043	0.0003039216682646	0.0	0.0076701821668264	-0.0279776642008357	0.0279776642008357	0.366713717128519	0.621483246923068	95	43
Nosocomiicoccus	k__Bacteria|p__Firmicutes|c__Bacilli|o__Bacillales|f__Staphylococcaceae|g__Nosocomiicoccus	1043	2.56453499520612e-05	0.0	0.0009587727708533	-0.0258607764154963	0.0258607764154963	0.404097859498236	0.657169246254707	96	67
Jongsikchunia	k__Bacteria|p__Actinobacteria|c__Actinomycetia|o__Corynebacteriales|f__Gordoniaceae|g__Jongsikchunia	1043	2.61342281879193e-06	0.0	0.0009587727708533	-0.0258607764154963	0.0258607764154963	0.404097859498236	0.657169246254707	96	122
Paenalcaligenes	k__Bacteria|p__Proteobacteria|c__Betaproteobacteria|o__Burkholderiales|f__Alcaligenaceae|g__Paenalcaligenes	1043	1.96500479386384e-06	0.0	0.0009587727708533	-0.0258607764154963	0.0258607764154963	0.404097859498236	0.657169246254707	96	126
Brochothrix	k__Bacteria|p__Firmicutes|c__Bacilli|o__Bacillales|f__Listeriaceae|g__Brochothrix	1043	4.53883029721951e-07	0.0	0.0009587727708533	-0.0258607764154963	0.0258607764154963	0.404097859498236	0.657169246254707	96	145
Segatella	k__Bacteria|p__Bacteroidota|c__Bacteroidia|o__Bacteroidales|f__Prevotellaceae|g__Segatella	1043	0.0005324750719079	0.0	0.0047938638542665	-0.024978790198412	0.024978790198412	0.42032289835794	0.671377023474293	100	35
Comamonas	k__Bacteria|p__Proteobacteria|c__Betaproteobacteria|o__Burkholderiales|f__Comamonadaceae|g__Comamonas	1043	3.39133269415146e-05	0.0	0.0019175455417066	-0.0238990189913021	0.0238990189913021	0.440697675084546	0.671377023474293	101	64
Massilia	k__Bacteria|p__Proteobacteria|c__Betaproteobacteria|o__Burkholderiales|f__Oxalobacteraceae|g__Massilia	1043	1.03009587727709e-05	0.0	0.0009587727708533	0.0236971257990603	0.0236971257990603	0.44456908424583	0.671377023474293	102	93
Lysobacter	k__Bacteria|p__Proteobacteria|c__Gammaproteobacteria|o__Xanthomonadales|f__Xanthomonadaceae|g__Lysobacter	1043	1.65867689357624e-08	0.0	0.0009587727708533	0.0236971257990603	0.0236971257990603	0.44456908424583	0.671377023474293	102	161
Arcobacter	k__Bacteria|p__Proteobacteria|c__Epsilonproteobacteria|o__Campylobacterales|f__Arcobacteraceae|g__Arcobacter	1043	1.78013422818791e-05	0.0	0.0009587727708533	-0.0231819708903851	0.0231819708903851	0.454534755022968	0.671377023474293	104	78
Aurantimicrobium	k__Bacteria|p__Actinobacteria|c__Actinomycetia|o__Micrococcales|f__Microbacteriaceae|g__Aurantimicrobium	1043	3.64707574304893e-06	0.0	0.0009587727708533	-0.0231819708903851	0.0231819708903851	0.454534755022968	0.671377023474293	104	115
Delftia	k__Bacteria|p__Proteobacteria|c__Betaproteobacteria|o__Burkholderiales|f__Comamonadaceae|g__Delftia	1043	2.35944391179292e-06	0.0	0.0009587727708533	-0.0231819708903851	0.0231819708903851	0.454534755022968	0.671377023474293	104	123
Dechloromonas	k__Bacteria|p__Proteobacteria|c__Betaproteobacteria|o__Rhodocyclales|f__Azonexaceae|g__Dechloromonas	1043	2.25158197507194e-06	0.0	0.0009587727708533	-0.0231819708903851	0.0231819708903851	0.454534755022968	0.671377023474293	104	124
Uliginosibacterium	k__Bacteria|p__Proteobacteria|c__Betaproteobacteria|o__Rhodocyclales|f__Zoogloeaceae|g__Uliginosibacterium	1043	1.77094918504313e-06	0.0	0.0009587727708533	-0.0231819708903851	0.0231819708903851	0.454534755022968	0.671377023474293	104	130
Acidovorax	k__Bacteria|p__Proteobacteria|c__Betaproteobacteria|o__Burkholderiales|f__Comamonadaceae|g__Acidovorax	1043	1.67363374880157e-06	0.0	0.0009587727708533	-0.0231819708903851	0.0231819708903851	0.454534755022968	0.671377023474293	104	131
Veillonella	k__Bacteria|p__Firmicutes|c__Negativicutes|o__Veillonellales|f__Veillonellaceae|g__Veillonella	1043	1.36587727708534e-05	0.0	0.0076701821668264	0.0219635248634717	0.0219635248634717	0.478598714636502	0.700494482331608	110	86
Psychrobacter	k__Bacteria|p__Proteobacteria|c__Gammaproteobacteria|o__Moraxellales|f__Moraxellaceae|g__Psychrobacter	1043	0.0001985228187919	0.0	0.0105465004793864	-0.0211385975000161	0.0211385975000161	0.495277288728597	0.713184711821325	111	45
Enterococcus	k__Bacteria|p__Firmicutes|c__Bacilli|o__Lactobacillales|f__Enterococcaceae|g__Enterococcus	1043	1.5615532118888e-05	0.0	0.0028763183125599	0.0210968998302849	0.0210968998302849	0.496128495180052	0.713184711821325	112	82
Sediminibacterium	k__Bacteria|p__Bacteroidota|c__Chitinophagia|o__Chitinophagales|f__Chitinophagaceae|g__Sediminibacterium	1043	1.79472674976033e-06	0.0	0.0009587727708533	-0.0204516498744064	0.0204516498744064	0.509399217706869	0.719414684656192	113	129
Arsenicibacter	k__Bacteria|p__Bacteroidota|c__Cytophagia|o__Cytophagales|f__Spirosomaceae|g__Arsenicibacter	1043	2.9300095877277e-07	0.0	0.0009587727708533	-0.0204516498744064	0.0204516498744064	0.509399217706869	0.719414684656192	113	148
Myroides	k__Bacteria|p__Bacteroidota|c__Flavobacteriia|o__Flavobacteriales|f__Flavobacteriaceae|g__Myroides	1043	2.13124640460211e-05	0.0	0.0019175455417066	0.0198419819293484	0.0198419819293484	0.522106586545006	0.730949221163008	115	73
Megasphaera	k__Bacteria|p__Firmicutes|c__Negativicutes|o__Veillonellales|f__Veillonellaceae|g__Megasphaera	1043	1.94079578139982e-05	0.0	0.0009587727708533	-0.0179273908218978	0.0179273908218978	0.563043739843358	0.74201929118595	116	77
Sutterella	k__Bacteria|p__Proteobacteria|c__Betaproteobacteria|o__Burkholderiales|f__Sutterellaceae|g__Sutterella	1043	9.08437200383505e-06	0.0	0.0009587727708533	-0.0179273908218978	0.0179273908218978	0.563043739843358	0.74201929118595	116	95
Anaerobiospirillum	k__Bacteria|p__Proteobacteria|c__Gammaproteobacteria|o__Aeromonadales|f__Succinivibrionaceae|g__Anaerobiospirillum	1043	7.69568552253105e-06	0.0	0.0009587727708533	-0.0179273908218978	0.0179273908218978	0.563043739843358	0.74201929118595	116	97
Coprococcus	k__Bacteria|p__Firmicutes|c__Clostridia|o__Eubacteriales|f__Lachnospiraceae|g__Coprococcus	1043	5.87334611697031e-06	0.0	0.0009587727708533	-0.0179273908218978	0.0179273908218978	0.563043739843358	0.74201929118595	116	106
Peptacetobacter	k__Bacteria|p__Firmicutes|c__Clostridia|o__Eubacteriales|f__Peptostreptococcaceae|g__Peptacetobacter	1043	3.77785234899332e-06	0.0	0.0009587727708533	-0.0179273908218978	0.0179273908218978	0.563043739843358	0.74201929118595	116	114
Methylophilus	k__Bacteria|p__Proteobacteria|c__Betaproteobacteria|o__Nitrosomonadales|f__Methylophilaceae|g__Methylophilus	1043	1.2607861936721e-07	0.0	0.0009587727708533	-0.0179273908218978	0.0179273908218978	0.563043739843358	0.74201929118595	116	154
Macrococcus	k__Bacteria|p__Firmicutes|c__Bacilli|o__Bacillales|f__Staphylococcaceae|g__Macrococcus	1043	4.49731543624159e-06	0.0	0.0028763183125599	-0.0178245982914834	0.0178245982914834	0.565284602180975	0.74201929118595	122	112
Sphingomonas	k__Bacteria|p__Proteobacteria|c__Alphaproteobacteria|o__Sphingomonadales|f__Sphingomonadaceae|g__Sphingomonas	1043	2.08582933844677e-05	0.0	0.0019175455417066	-0.0177513366552001	0.0177513366552001	0.566884303204173	0.74201929118595	123	74
Allobaculum	k__Bacteria|p__Firmicutes|c__Erysipelotrichia|o__Erysipelotrichales|f__Erysipelotrichaceae|g__Allobaculum	1043	1.30066155321189e-05	0.0	0.0047938638542665	-0.0167883524581306	0.0167883524581306	0.588110334389363	0.754130273388168	124	88
Lactococcus	k__Bacteria|p__Firmicutes|c__Bacilli|o__Lactobacillales|f__Streptococcaceae|g__Lactococcus	1043	0.0003416499520613	0.0	0.0009587727708533	0.0164849570776072	0.0164849570776072	0.594872948573275	0.754130273388168	125	41
Luteimonas	k__Bacteria|p__Proteobacteria|c__Gammaproteobacteria|o__Xanthomonadales|f__Xanthomonadaceae|g__Luteimonas	1043	5.95944391179295e-06	0.0	0.0009587727708533	0.0164849570776072	0.0164849570776072	0.594872948573275	0.754130273388168	125	105
Carnobacterium	k__Bacteria|p__Firmicutes|c__Bacilli|o__Lactobacillales|f__Carnobacteriaceae|g__Carnobacterium	1043	8.83988494726766e-08	0.0	0.0009587727708533	0.0164849570776072	0.0164849570776072	0.594872948573275	0.754130273388168	125	157
Rothia	k__Bacteria|p__Actinobacteria|c__Actinomycetia|o__Micrococcales|f__Micrococcaceae|g__Rothia	1043	0.000391107286673	0.0	0.0699904122722915	-0.0161918804474291	0.0161918804474291	0.601439030441143	0.75649753047675	128	39
Erwinia	k__Bacteria|p__Proteobacteria|c__Gammaproteobacteria|o__Enterobacterales|f__Erwiniaceae|g__Erwinia	1043	4.02713326941511e-06	0.0	0.0038350910834132	-0.0148141058849254	0.0148141058849254	0.632734451476682	0.789691834788727	129	113
Alcaligenes	k__Bacteria|p__Proteobacteria|c__Betaproteobacteria|o__Burkholderiales|f__Alcaligenaceae|g__Alcaligenes	1043	1.30619367209971e-05	0.0	0.0019175455417066	0.0137069485702025	0.0137069485702025	0.658371365470938	0.790933630405324	130	87
Collinsella	k__Bacteria|p__Actinobacteria|c__Coriobacteriia|o__Coriobacteriales|f__Coriobacteriaceae|g__Collinsella	1043	2.45504314477467e-05	0.0	0.0019175455417066	-0.0133137820268024	0.0133137820268024	0.667574799189754	0.790933630405324	131	68
Blautia	k__Bacteria|p__Firmicutes|c__Clostridia|o__Eubacteriales|f__Lachnospiraceae|g__Blautia	1043	2.22883988494724e-05	0.0	0.0019175455417066	-0.0133137820268024	0.0133137820268024	0.667574799189754	0.790933630405324	131	71
Fournierella	k__Bacteria|p__Firmicutes|c__Clostridia|o__Eubacteriales|f__Oscillospiraceae|g__Fournierella	1043	2.02780441035473e-06	0.0	0.0019175455417066	-0.0133137820268024	0.0133137820268024	0.667574799189754	0.790933630405324	131	125
Holdemanella	k__Bacteria|p__Firmicutes|c__Erysipelotrichia|o__Erysipelotrichales|f__Erysipelotrichaceae|g__Holdemanella	1043	5.98391179290508e-05	0.0	0.0019175455417066	-0.0132906504722582	0.0132906504722582	0.668117849286485	0.790933630405324	134	54
Catenibacterium	k__Bacteria|p__Firmicutes|c__Erysipelotrichia|o__Erysipelotrichales|f__Coprobacillaceae|g__Catenibacterium	1043	2.28096836049857e-05	0.0	0.0019175455417066	-0.0132906504722582	0.0132906504722582	0.668117849286485	0.790933630405324	134	70
Mediterraneibacter	k__Bacteria|p__Firmicutes|c__Clostridia|o__Eubacteriales|f__Lachnospiraceae|g__Mediterraneibacter	1043	5.46874400767017e-06	0.0	0.0019175455417066	-0.0132906504722582	0.0132906504722582	0.668117849286485	0.790933630405324	134	107
Flavobacterium	k__Bacteria|p__Bacteroidota|c__Flavobacteriia|o__Flavobacteriales|f__Flavobacteriaceae|g__Flavobacterium	1043	4.57525407478423e-05	0.0	0.0019175455417066	0.0127992272349334	0.0127992272349334	0.679695398661237	0.796413126415558	137	59
Serratia	k__Bacteria|p__Proteobacteria|c__Gammaproteobacteria|o__Enterobacterales|f__Yersiniaceae|g__Serratia	1043	3.06892617449665e-05	0.0	0.0086289549376797	-0.0123978973076845	0.0123978973076845	0.68920684764906	0.796413126415558	138	66
Lancefieldella	k__Bacteria|p__Actinobacteria|c__Coriobacteriia|o__Coriobacteriales|f__Atopobiaceae|g__Lancefieldella	1043	9.6529242569511e-07	0.0	0.0009587727708533	0.0118485628995302	0.0118485628995302	0.702305641059423	0.796413126415558	139	140
Enterobacter	k__Bacteria|p__Proteobacteria|c__Gammaproteobacteria|o__Enterobacterales|f__Enterobacteriaceae|g__Enterobacter	1043	7.64132310642379e-06	0.0	0.0057526366251198	-0.0116534768489002	0.0116534768489002	0.706979009990763	0.796413126415558	140	98
Berryella	k__Bacteria|p__Actinobacteria|c__Coriobacteriia|o__Eggerthellales|f__Eggerthellaceae|g__Berryella	1043	1.69223394055612e-05	0.0	0.0009587727708533	-0.0106121911187096	0.0106121911187096	0.732106476456538	0.796413126415558	141	81
Clostridium	k__Bacteria|p__Firmicutes|c__Clostridia|o__Eubacteriales|f__Clostridiaceae|g__Clostridium	1043	1.43837967401728e-05	0.0	0.0009587727708533	-0.0106121911187096	0.0106121911187096	0.732106476456538	0.796413126415558	141	85
Escherichia	k__Bacteria|p__Proteobacteria|c__Gammaproteobacteria|o__Enterobacterales|f__Enterobacteriaceae|g__Escherichia	1043	6.31946308724819e-06	0.0	0.0009587727708533	-0.0106121911187096	0.0106121911187096	0.732106476456538	0.796413126415558	141	103
Lysinibacillus	k__Bacteria|p__Firmicutes|c__Bacilli|o__Bacillales|f__Bacillaceae|g__Lysinibacillus	1043	4.6904122722915e-06	0.0	0.0009587727708533	-0.0106121911187096	0.0106121911187096	0.732106476456538	0.796413126415558	141	111
Brucella	k__Bacteria|p__Proteobacteria|c__Alphaproteobacteria|o__Hyphomicrobiales|f__Brucellaceae|g__Brucella	1043	1.84419942473636e-06	0.0	0.0009587727708533	-0.0106121911187096	0.0106121911187096	0.732106476456538	0.796413126415558	141	128
Actinobacillus	k__Bacteria|p__Proteobacteria|c__Gammaproteobacteria|o__Pasteurellales|f__Pasteurellaceae|g__Actinobacillus	1043	2.48226270373925e-07	0.0	0.0009587727708533	-0.0106121911187096	0.0106121911187096	0.732106476456538	0.796413126415558	141	149
Terrisporobacter	k__Bacteria|p__Firmicutes|c__Clostridia|o__Eubacteriales|f__Peptostreptococcaceae|g__Terrisporobacter	1043	1.08245445829337e-07	0.0	0.0009587727708533	-0.0106121911187096	0.0106121911187096	0.732106476456538	0.796413126415558	141	155
Tyzzerella	k__Bacteria|p__Firmicutes|c__Clostridia|o__Eubacteriales|f__Lachnospiraceae|g__Tyzzerella	1043	7.71812080536912e-08	0.0	0.0009587727708533	-0.0106121911187096	0.0106121911187096	0.732106476456538	0.796413126415558	141	159
Brevibacterium	k__Bacteria|p__Actinobacteria|c__Actinomycetia|o__Micrococcales|f__Brevibacteriaceae|g__Brevibacterium	1043	1.95261744966446e-05	0.0	0.0019175455417066	-0.0094130751386108	0.0094130751386108	0.761400452457919	0.822721294266611	149	76
Granulicatella	k__Bacteria|p__Firmicutes|c__Bacilli|o__Lactobacillales|f__Carnobacteriaceae|g__Granulicatella	1043	8.84755512943425e-07	0.0	0.0019175455417066	-0.0078085419291428	0.0078085419291428	0.801132048097128	0.859881731624251	150	141
Stutzerimonas	k__Bacteria|p__Proteobacteria|c__Gammaproteobacteria|o__Pseudomonadales|f__Pseudomonadaceae|g__Stutzerimonas	1043	3.85427612655798e-05	0.0	0.0019175455417066	-0.0060877219922987	0.0060877219922987	0.844318890200581	0.898952411388275	151	61
Pantoea	k__Bacteria|p__Proteobacteria|c__Gammaproteobacteria|o__Enterobacterales|f__Erwiniaceae|g__Pantoea	1043	2.4182166826462e-05	0.0	0.0038350910834132	0.0059142659120551	0.0059142659120551	0.848700413236136	0.898952411388275	152	69
Frederiksenia	k__Bacteria|p__Proteobacteria|c__Gammaproteobacteria|o__Pasteurellales|f__Pasteurellaceae|g__Frederiksenia	1043	0.0304166044755513	0.0148777	0.88974113135187	-0.0046331241812725	0.0046331241812725	0.881198174972493	0.927273896539682	153	8
Acinetobacter	k__Bacteria|p__Proteobacteria|c__Gammaproteobacteria|o__Moraxellales|f__Moraxellaceae|g__Acinetobacter	1043	0.00091708168744	0.0	0.0393096836049856	0.0023075744031701	0.0023075744031701	0.940664237464762	0.981847777303151	154	32
Novosphingobium	k__Bacteria|p__Proteobacteria|c__Alphaproteobacteria|o__Sphingomonadales|f__Sphingomonadaceae|g__Novosphingobium	1043	1.19100671140938e-05	0.0	0.0019175455417066	-0.0021286620888674	0.0021286620888674	0.94525717690676	0.981847777303151	155	90
Rappaport	k__Bacteria|p__Proteobacteria|c__Gammaproteobacteria|o__Cardiobacteriales|f__Cardiobacteriaceae|g__Rappaport	1043	1.13261744966442e-05	0.0	0.0038350910834132	-0.0010831361958868	0.0010831361958868	0.97212878025209	0.983572451239398	156	91
Ureaplasma	k__Bacteria|p__Tenericutes|c__Mollicutes|o__Mycoplasmatales|f__Mycoplasmataceae|g__Ureaplasma	1043	5.24317353787156e-05	0.0	0.0009587727708533	-0.0008757633447478	0.0008757633447478	0.977463305579526	0.983572451239398	157	56
Turicibacter	k__Bacteria|p__Firmicutes|c__Erysipelotrichia|o__Erysipelotrichales|f__Turicibacteraceae|g__Turicibacter	1043	1.45652924256951e-05	0.0	0.0009587727708533	-0.0008757633447478	0.0008757633447478	0.977463305579526	0.983572451239398	157	84
Erysipelatoclostridium	k__Bacteria|p__Firmicutes|c__Erysipelotrichia|o__Erysipelotrichales|f__Erysipelotrichaceae|g__Erysipelatoclostridium	1043	2.68715244487054e-06	0.0	0.0009587727708533	-0.0008757633447478	0.0008757633447478	0.977463305579526	0.983572451239398	157	121
Allisonella	k__Bacteria|p__Firmicutes|c__Negativicutes|o__Veillonellales|f__Veillonellaceae|g__Allisonella	1043	1.30105465004793e-07	0.0	0.0009587727708533	-0.0008757633447478	0.0008757633447478	0.977463305579526	0.983572451239398	157	153
Stenotrophomonas	k__Bacteria|p__Proteobacteria|c__Gammaproteobacteria|o__Xanthomonadales|f__Xanthomonadaceae|g__Stenotrophomonas	1043	0.0004176116011505	0.0	0.0086289549376797	0.0003048285313223	0.0003048285313223	0.992154696405585	0.992154696405585	161	38
